# Turmeric shortens lifespan in houseflies

**DOI:** 10.1101/2024.01.07.574512

**Authors:** Sophie Laurie, Leah Ainslie, Sharon Mitchell, Juliano Morimoto

## Abstract

Climate change poses a significant threat to food security and global public health with the increasing likelihood of insect pest outbreaks. Alternative ways to control insect populations, preferably using environmental-friendly compounds, are needed. Turmeric has been suggested as a natural insecticide with toxicity properties in some insect groups. However, empirical evidence of the effects turmeric – and their interaction with other ecological factors such as diet – on insect survival has been limited. Here, we tested the effects of turmeric and its interactions with diets differing in protein source in the common housefly, *Musca domestica*. We found that turmeric shortened lifespan independent of diet and sex. Females in turmeric diets were heavier at death, which was likely driven by a combination of relatively lower rates of body mass loss during their lifetime and a higher percentage of water content at death. Each sex responded differently to the protein source in the diet, and the magnitude of the difference in lifespan between sexes were greatest in diets in which protein source was hydrolysed yeast; individuals from both sexes lived longest in sucrose-milk diets and shortest in diets with hydrolysed yeast. There was no evidence of an interaction between turmeric and diet, suggesting that the toxicity effects are independent of protein source in the diet. Given the seemingly opposing effects of turmeric in insects and mammals being uncovered in the literature, our findings provide further evidence in support of turmeric as a potential natural insecticide.
