## Supplementary material for "Turmeric shortens lifespan in houseflies": Table S1

### Sheet: Sheet1
Survival		LR_Chisq	df	P-value
	Diet	105.318	3	<0.001
	Turmeric	15.884	1	<0.001
	Sex	16.949	1	<0.001
	Diet*turmeric	6.412	3	0.09319
	Diet*sex	62.849	3	<0.001
	Turmeric*sex	0.026	1	0.87179
	Diet*sex*turmeric	6.347	3	0.0959
Weight at death
		df	Sum Sq	Mean Sq	F-value	P-value
	Lifespan	1	15.3	15.3	0.0787	0.779515
	Diet	3	1380.2	460.06	2.3669	0.07413
	Turmeric	1	1391.7	1391.7	7.1599	0.008471	**
	Sex	1	1270.5	1270.51	6.5364	0.011785	**
	Diet*turmeric	3	305.2	101.73	0.5234	0.667013
	Diet*sex	3	888.4	296.12	1.5234	0.211792
	Turmeric*sex	1	94.9	94.92	0.4883	0.485992
	Diet*sex*turmeric	3	91.9	30.64	0.1576	0.92458
	Residuals	123	23908.1	194.37
Water content
	Lifespan	1	0.403	0.4027	0.3692	0.54457
	Diet	3	9.999	3.3331	3.0556	0.03097	*
	Turmeric	1	1.601	1.6012	1.4679	0.228
	Sex	1	2.221	2.2207	2.0358	0.15616
	Diet*turmeric	3	1.761	0.587	0.5382	0.65702
	Diet*sex	3	0.725	0.2417	0.2215	0.88128
	Turmeric*sex	1	4.345	4.345	3.9833	0.04816	*
	Diet*sex*turmeric	3	1.963	0.6542	0.5997	0.61638
	Residuals	123	134.17	1.0908
Lifespan weight loss
	Lifespan	1	7.974e-06	7.9744e-06	3.8467	0.0521
	Diet	3	6.53e-07	2.176e-07	0.105	0.95704
	Turmeric	1	7.3e-08	7.33e-08	0.0354	0.85111
	Sex	1	1.0704e-05	1.0704e-05	5.1633	0.02481	**
	Diet*turmeric	3	1.622e-05	5.4067e-06	2.6081	0.05465	.
	Diet*sex	3	7.748e-06	2.5825e-06	1.2458	0.29615
	Turmeric*sex	1	1.986e-06	1.986e-06	0.958	0.32961
	Diet*sex*turmeric	3	2.687e-06	8.955e-07	0.432	0.73047
	Residuals	123	0.00025498	2.073e-06
